# Using targeted genome integration for virus-free genome-wide mammalian CRISPR screen

**DOI:** 10.1101/2020.05.19.103648

**Authors:** Kai Xiong, Karen Julie la Cour Karottki, Hooman Hefzi, Songyuan Li, Lise Marie Grav, Shangzhong Li, Philipp Spahn, Jae Seong Lee, Gyun Min Lee, Helene Faustrup Kildegaard, Nathan E. Lewis, Lasse Ebdrup Pedersen

## Abstract

Pooled CRISPR screens have been widely applied in mammalian cells to discover genes regulating various phenotypes of interest. In such screens, CRISPR components are generally delivered with a lentivirus. However, lentiviral CRISPR screens are limited by unpredictable genome insertion, the requirement of biosafety level II lab facilities and personnel trained to work with viruses. Here we established a virus-free (VF) genome-wide CRISPR screening platform for Chinese hamster ovary (CHO) cells with 74,617 gRNAs targeting 18,353 genes. Each gRNA expression cassette in the library is precisely integrated into a genomic landing pad thus reducing the clonal variation. Using this VF CRISPR screening platform, 338 genes are identified as essential for CHO cell growth and 76 genes were found to be involved in the unfolded protein response (UPR) induced endoplasmic reticulum (ER) stress. Extensive validation of the candidate genes further demonstrated the robustness of this novel non-viral CRISPR screen method.
