## Supplementary material for "Using targeted genome integration for virus-free genome-wide mammalian CRISPR screen": Table_S2_Biological_process_delepted_and_enrichment_18_days_Gene_set_enrichment_in_Panther.xlsx

### Sheet: Biological process delepted and
Analysis Type:	PANTHER Enrichment Test (release 20191216)
Annotation Version and Release Date:	PANTHER version 15.0 Released 2020-02-14
Analyzed List:	Cas9_18d_combined_fold_change.txt
Correction:	FDR
PANTHER GO-Slim Biological Process	number	overUnder	pvalue	fdr
nitrogen compound metabolic process (GO:0006807)	2765	-	0	0
RNA splicing (GO:0008380)	144	-	0	0
nucleobase-containing compound metabolic process (GO:0006139)	1498	-	0	0
translational elongation (GO:0006414)	191	-	0	0
translation (GO:0006412)	191	-	0	0
nucleic acid metabolic process (GO:0090304)	1368	-	0	0
heterocycle metabolic process (GO:0046483)	1526	-	0	0
cellular aromatic compound metabolic process (GO:0006725)	1526	-	0	0
cellular nitrogen compound biosynthetic process (GO:0044271)	1119	-	0	0
cellular macromolecule metabolic process (GO:0044260)	2147	-	0	0
macromolecule metabolic process (GO:0043170)	2549	-	0	0
cellular biosynthetic process (GO:0044249)	1337	-	0	0
macromolecule biosynthetic process (GO:0009059)	1104	-	0	0
biosynthetic process (GO:0009058)	1361	-	0	0
primary metabolic process (GO:0044238)	2897	-	0	0
cellular metabolic process (GO:0044237)	2987	-	0	0
ncRNA processing (GO:0034470)	177	-	0	0
ribonucleoprotein complex subunit organization (GO:0071826)	97	-	0	0
tRNA metabolic process (GO:0006399)	97	-	0	0
mRNA processing (GO:0006397)	165	-	0	0
RNA processing (GO:0006396)	358	-	0	0
rRNA processing (GO:0006364)	106	-	0	0
organic cyclic compound metabolic process (GO:1901360)	1552	-	0	0
gene expression (GO:0010467)	1366	-	0	0
peptide biosynthetic process (GO:0043043)	193	-	0	0
rRNA metabolic process (GO:0016072)	110	-	0	0
mRNA metabolic process (GO:0016071)	216	-	0	0
RNA metabolic process (GO:0016070)	1159	-	0	0
ribosome biogenesis (GO:0042254)	156	-	0	0
metabolic process (GO:0008152)	3137	-	0	0
organic substance metabolic process (GO:0071704)	3022	-	0	0
ncRNA metabolic process (GO:0034660)	222	-	0	0
cellular macromolecule biosynthetic process (GO:0034645)	1100	-	0	0
cellular nitrogen compound metabolic process (GO:0034641)	1720	-	0	0
amide biosynthetic process (GO:0043604)	213	-	0	0
cellular amide metabolic process (GO:0043603)	286	-	0	0
cellular protein-containing complex assembly (GO:0034622)	286	-	0	0
protein-containing complex assembly (GO:0065003)	307	-	0	0
protein-containing complex subunit organization (GO:0043933)	376	-	0	0
organic substance biosynthetic process (GO:1901576)	1344	-	0	0
organonitrogen compound biosynthetic process (GO:1901566)	441	-	0	0
peptide metabolic process (GO:0006518)	233	-	0	0
cellular component biogenesis (GO:0044085)	666	-	0	0
ribonucleoprotein complex assembly (GO:0022618)	93	-	0	0
ribonucleoprotein complex biogenesis (GO:0022613)	210	-	0	0
mRNA splicing, via spliceosome (GO:0000398)	125	-	1.11e-16	4.94e-15
RNA splicing, via transesterification reactions with bulged adenosine as nucleophile (GO:0000377)	125	-	1.11e-16	4.83e-15
RNA splicing, via transesterification reactions (GO:0000375)	125	-	1.11e-16	4.73e-15
chromosome organization (GO:0051276)	299	-	2.22e-16	9.27e-15
protein-DNA complex subunit organization (GO:0071824)	73	-	5.55e-16	2.27e-14
DNA biosynthetic process (GO:0071897)	84	-	8.88e-16	3.56e-14
cell cycle (GO:0007049)	326	-	2e-15	7.86e-14
protein-DNA complex assembly (GO:0065004)	55	-	4.77e-15	1.84e-13
sister chromatid segregation (GO:0000819)	59	-	9.55e-15	3.62e-13
cell cycle process (GO:0022402)	287	-	1.14e-14	4.25e-13
mitotic sister chromatid segregation (GO:0000070)	49	-	1.39e-14	5.07e-13
DNA metabolic process (GO:0006259)	257	-	1.4e-14	5.02e-13
cellular component organization or biogenesis (GO:0071840)	1654	-	4.64e-14	1.64e-12
nuclear division (GO:0000280)	234	-	6.33e-14	2.19e-12
mitotic cell cycle (GO:0000278)	207	-	1.63e-13	5.55e-12
mitotic cell cycle process (GO:1903047)	207	-	1.63e-13	5.46e-12
mitotic nuclear division (GO:0140014)	207	-	1.63e-13	5.37e-12
DNA replication (GO:0006260)	67	-	2.45e-13	7.97e-12
cellular protein metabolic process (GO:0044267)	1229	-	3.02e-13	9.66e-12
organelle fission (GO:0048285)	249	-	8.6e-13	2.7e-11
cell communication (GO:0007154)	978	+	9.67e-13	3e-11
chromosome segregation (GO:0007059)	90	-	1.03e-12	3.15e-11
signaling (GO:0023052)	972	+	1.21e-12	3.64e-11
ribosomal small subunit biogenesis (GO:0042274)	45	-	3.06e-12	9.08e-11
nuclear transport (GO:0051169)	84	-	7.33e-12	2.14e-10
nucleocytoplasmic transport (GO:0006913)	84	-	7.33e-12	2.11e-10
cellular process (GO:0009987)	4672	-	7.83e-12	2.22e-10
signal transduction (GO:0007165)	905	+	2.22e-11	6.23e-10
nuclear chromosome segregation (GO:0098813)	75	-	3.84e-11	1.06e-09
protein metabolic process (GO:0019538)	1342	-	6.1e-11	1.66e-09
DNA-dependent DNA replication (GO:0006261)	56	-	6.25e-11	1.68e-09
organic cyclic compound biosynthetic process (GO:1901362)	933	-	9.02e-11	2.39e-09
DNA-templated transcription, initiation (GO:0006352)	30	-	1.18e-10	3.1e-09
cellular component assembly (GO:0022607)	545	-	1.46e-10	3.77e-09
multicellular organismal process (GO:0032501)	512	+	2.05e-10	5.25e-09
regulation of cell cycle process (GO:0010564)	71	-	2.49e-10	6.29e-09
maturation of SSU-rRNA (GO:0030490)	33	-	2.68e-10	6.67e-09
heterocycle biosynthetic process (GO:0018130)	914	-	2.7e-10	6.66e-09
aromatic compound biosynthetic process (GO:0019438)	912	-	2.8e-10	6.81e-09
RNA localization (GO:0006403)	52	-	5.53e-10	1.33e-08
organonitrogen compound metabolic process (GO:1901564)	1598	-	8.39e-10	2e-08
DNA repair (GO:0006281)	171	-	8.69e-10	2.04e-08
nuclear export (GO:0051168)	53	-	1.07e-09	2.48e-08
RNA export from nucleus (GO:0006405)	43	-	1.08e-09	2.48e-08
ribosomal large subunit biogenesis (GO:0042273)	55	-	1.22e-09	2.78e-08
nucleobase-containing compound biosynthetic process (GO:0034654)	895	-	1.33e-09	3e-08
cellular response to DNA damage stimulus (GO:0006974)	223	-	2.34e-09	5.21e-08
regulation of sister chromatid segregation (GO:0033045)	22	-	2.49e-09	5.48e-08
regulation of chromosome segregation (GO:0051983)	22	-	2.49e-09	5.42e-08
DNA replication initiation (GO:0006270)	16	-	3.34e-09	7.2e-08
biological_process (GO:0008150)	5310	-	4.04e-09	8.6e-08
RNA transport (GO:0050658)	48	-	4.46e-09	9.41e-08
nucleic acid transport (GO:0050657)	48	-	4.46e-09	9.31e-08
establishment of RNA localization (GO:0051236)	48	-	4.46e-09	9.22e-08
recombinational repair (GO:0000725)	48	-	5.29e-09	1.08e-07
double-strand break repair via homologous recombination (GO:0000724)	48	-	5.29e-09	1.07e-07
cell cycle checkpoint (GO:0000075)	43	-	8.69e-09	1.74e-07
regulation of chromosome organization (GO:0033044)	71	-	1.21e-08	2.39e-07
regulation of cell cycle phase transition (GO:1901987)	44	-	1.25e-08	2.46e-07
mitochondrial gene expression (GO:0140053)	24	-	1.6e-08	3.12e-07
nucleobase-containing compound transport (GO:0015931)	55	-	1.84e-08	3.55e-07
transcription initiation from RNA polymerase II promoter (GO:0006367)	22	-	2.9e-08	5.53e-07
cofactor biosynthetic process (GO:0051188)	58	-	2.95e-08	5.58e-07
regulation of cell cycle (GO:0051726)	167	-	2.95e-08	5.54e-07
regulation of mitotic cell cycle phase transition (GO:1901990)	43	-	2.95e-08	5.49e-07
regulation of mitotic sister chromatid segregation (GO:0033047)	19	-	3.19e-08	5.88e-07
RNA modification (GO:0009451)	73	-	3.2e-08	5.83e-07
developmental process (GO:0032502)	559	+	3.68e-08	6.66e-07
negative regulation of cell cycle process (GO:0010948)	26	-	4.5e-08	8.07e-07
cellular component organization (GO:0016043)	1536	-	4.89e-08	8.7e-07
Unclassified (UNCLASSIFIED)	5974	+	5.37e-08	9.47e-07
anatomical structure development (GO:0048856)	495	+	5.6e-08	9.8e-07
negative regulation of mitotic cell cycle phase transition (GO:1901991)	23	-	9.62e-08	1.67e-06
negative regulation of cell cycle phase transition (GO:1901988)	23	-	9.62e-08	1.65e-06
metaphase/anaphase transition of mitotic cell cycle (GO:0007091)	16	-	1.01e-07	1.72e-06
metaphase/anaphase transition of cell cycle (GO:0044784)	16	-	1.01e-07	1.7e-06
protein export from nucleus (GO:0006611)	44	-	1.21e-07	2.03e-06
protein import (GO:0017038)	70	-	1.3e-07	2.16e-06
cell cycle DNA replication (GO:0044786)	13	-	1.5e-07	2.48e-06
nuclear DNA replication (GO:0033260)	13	-	1.5e-07	2.46e-06
mitotic sister chromatid separation (GO:0051306)	18	-	1.54e-07	2.49e-06
regulation of nuclear division (GO:0051783)	26	-	1.86e-07	2.99e-06
tRNA processing (GO:0008033)	54	-	2.48e-07	3.96e-06
ribonucleoprotein complex localization (GO:0071166)	34	-	2.7e-07	4.28e-06
ribonucleoprotein complex export from nucleus (GO:0071426)	34	-	2.7e-07	4.25e-06
transcription preinitiation complex assembly (GO:0070897)	17	-	2.78e-07	4.34e-06
regulation of mitotic nuclear division (GO:0007088)	25	-	2.81e-07	4.36e-06
system development (GO:0048731)	340	+	3.18e-07	4.89e-06
protein localization to nucleus (GO:0034504)	44	-	3.5e-07	5.35e-06
regulation of mitotic sister chromatid separation (GO:0010965)	17	-	3.53e-07	5.35e-06
regulation of chromosome separation (GO:1905818)	17	-	3.53e-07	5.31e-06
maturation of SSU-rRNA from tricistronic rRNA transcript (SSU-rRNA, 5.8S rRNA, LSU-rRNA) (GO:0000462)	24	-	3.7e-07	5.52e-06
DNA recombination (GO:0006310)	75	-	4.95e-07	7.33e-06
import into nucleus (GO:0051170)	42	-	6.29e-07	9.25e-06
protein import into nucleus (GO:0006606)	42	-	6.29e-07	9.18e-06
chromosome separation (GO:0051304)	32	-	6.54e-07	9.49e-06
RNA polymerase II preinitiation complex assembly (GO:0051123)	13	-	6.81e-07	9.81e-06
establishment of protein localization to organelle (GO:0072594)	132	-	7.06e-07	1.01e-05
double-strand break repair (GO:0006302)	81	-	7.67e-07	1.09e-05
organelle organization (GO:0006996)	1211	-	1.1e-06	1.55e-05
RNA 3'-end processing (GO:0031123)	50	-	1.15e-06	1.62e-05
RNA methylation (GO:0001510)	36	-	1.39e-06	1.93e-05
RNA catabolic process (GO:0006401)	70	-	1.48e-06	2.05e-05
G protein-coupled receptor signaling pathway (GO:0007186)	123	+	1.57e-06	2.15e-05
negative regulation of cell cycle (GO:0045786)	67	-	1.63e-06	2.22e-05
mitotic cell cycle checkpoint (GO:0007093)	31	-	1.83e-06	2.47e-05
multicellular organism development (GO:0007275)	401	+	1.87e-06	2.52e-05
regulation of mitotic cell cycle (GO:0007346)	88	-	1.88e-06	2.51e-05
cell cycle phase transition (GO:0044770)	63	-	1.95e-06	2.59e-05
DNA integrity checkpoint (GO:0031570)	27	-	2.21e-06	2.92e-05
double-strand break repair via break-induced replication (GO:0000727)	11	-	2.75e-06	3.6e-05
DNA replication checkpoint (GO:0000076)	10	-	3.1e-06	4.04e-05
anatomical structure homeostasis (GO:0060249)	36	-	3.12e-06	4.04e-05
mitotic cell cycle phase transition (GO:0044772)	62	-	3.87e-06	4.98e-05
system process (GO:0003008)	78	+	4.3e-06	5.5e-05
cell surface receptor signaling pathway (GO:0007166)	354	+	4.67e-06	5.93e-05
telomere maintenance (GO:0000723)	35	-	5.16e-06	6.51e-05
telomere organization (GO:0032200)	35	-	5.16e-06	6.47e-05
anatomical structure morphogenesis (GO:0009653)	249	+	5.49e-06	6.85e-05
meiotic cell cycle process (GO:1903046)	55	-	6.04e-06	7.48e-05
meiotic nuclear division (GO:0140013)	55	-	6.04e-06	7.44e-05
meiotic cell cycle (GO:0051321)	55	-	6.04e-06	7.39e-05
cellular macromolecule catabolic process (GO:0044265)	333	-	6.2e-06	7.54e-05
cellular response to stress (GO:0033554)	374	-	8.94e-06	0.000108
organophosphate biosynthetic process (GO:0090407)	122	-	9.32e-06	0.000112
negative regulation of G2/M transition of mitotic cell cycle (GO:0010972)	10	-	1.12e-05	0.000134
negative regulation of cell cycle G2/M phase transition (GO:1902750)	10	-	1.12e-05	0.000133
cell-cell signaling (GO:0007267)	163	+	1.14e-05	0.000134
nucleoside phosphate biosynthetic process (GO:1901293)	71	-	1.14e-05	0.000134
response to external stimulus (GO:0009605)	210	+	1.27e-05	0.000148
telomere maintenance via telomere lengthening (GO:0010833)	16	-	1.3e-05	0.000151
nucleotide biosynthetic process (GO:0009165)	70	-	1.38e-05	0.000159
ribosomal large subunit assembly (GO:0000027)	19	-	1.44e-05	0.000165
mitochondrial translation (GO:0032543)	16	-	1.54e-05	0.000176
iron-sulfur cluster assembly (GO:0016226)	14	-	1.63e-05	0.000185
rRNA modification (GO:0000154)	19	-	1.69e-05	0.000191
transcription by RNA polymerase I (GO:0006360)	9	-	1.72e-05	0.000194
telomere-telomerase complex assembly (GO:1905324)	13	-	1.93e-05	0.000215
telomere maintenance via telomerase (GO:0007004)	13	-	1.93e-05	0.000214
RNA-dependent DNA biosynthetic process (GO:0006278)	13	-	1.93e-05	0.000213
snRNA metabolic process (GO:0016073)	18	-	1.94e-05	0.000213
spindle organization (GO:0007051)	46	-	1.98e-05	0.000216
spliceosomal snRNP assembly (GO:0000387)	13	-	1.99e-05	0.000216
DNA conformation change (GO:0071103)	50	-	2e-05	0.000217
DNA strand elongation involved in DNA replication (GO:0006271)	9	-	2.74e-05	0.000295
cellular developmental process (GO:0048869)	376	+	3.02e-05	0.000323
mRNA transport (GO:0051028)	25	-	3.06e-05	0.000326
negative regulation of nuclear division (GO:0051784)	12	-	3.47e-05	0.000368
response to stimulus (GO:0050896)	1397	+	3.59e-05	0.000379
macromolecule modification (GO:0043412)	899	-	3.63e-05	0.00038
negative regulation of chromosome organization (GO:2001251)	24	-	4.1e-05	0.000428
translational initiation (GO:0006413)	28	-	4.7e-05	0.000488
cellular amino acid metabolic process (GO:0006520)	94	-	5.19e-05	0.000536
small molecule metabolic process (GO:0044281)	378	-	5.45e-05	0.00056
second-messenger-mediated signaling (GO:0019932)	75	+	5.53e-05	0.000566
mRNA catabolic process (GO:0006402)	59	-	5.68e-05	0.000578
mitotic spindle assembly checkpoint (GO:0007094)	9	-	6.1e-05	0.000618
response to chemical (GO:0042221)	409	+	6.19e-05	0.000624
modification-dependent macromolecule catabolic process (GO:0043632)	231	-	6.26e-05	0.000628
mRNA export from nucleus (GO:0006406)	24	-	6.72e-05	0.00067
mRNA-containing ribonucleoprotein complex export from nucleus (GO:0071427)	24	-	6.72e-05	0.000667
regulation of cell cycle G2/M phase transition (GO:1902749)	14	-	7.63e-05	0.000754
regulation of G2/M transition of mitotic cell cycle (GO:0010389)	14	-	7.63e-05	0.00075
cell differentiation (GO:0030154)	337	+	8.61e-05	0.000842
macromolecule catabolic process (GO:0009057)	351	-	9.16e-05	0.000892
methylation (GO:0032259)	79	-	9.29e-05	0.000901
defense response (GO:0006952)	100	+	0.0001	0.000968
reproductive process (GO:0022414)	71	-	0.000112	0.00107
reproduction (GO:0000003)	71	-	0.000112	0.00107
proton transmembrane transport (GO:1902600)	22	-	0.000114	0.00108
regulation of mRNA metabolic process (GO:1903311)	62	-	0.000115	0.00108
mRNA cis splicing, via spliceosome (GO:0045292)	18	-	0.000115	0.00109
chromatin remodeling (GO:0006338)	50	-	0.000123	0.00115
pre-replicative complex assembly involved in nuclear cell cycle DNA replication (GO:0006267)	7	-	0.000128	0.0012
rRNA methylation (GO:0031167)	12	-	0.000129	0.0012
mitotic metaphase plate congression (GO:0007080)	8	-	0.00013	0.0012
cofactor metabolic process (GO:0051186)	117	-	0.00013	0.0012
mitotic DNA replication (GO:1902969)	6	-	0.000131	0.0012
carbohydrate derivative biosynthetic process (GO:1901137)	155	-	0.000141	0.00129
macromolecule methylation (GO:0043414)	76	-	0.000153	0.00139
intracellular transport (GO:0046907)	498	-	0.000154	0.00139
modification-dependent protein catabolic process (GO:0019941)	227	-	0.000155	0.0014
microtubule polymerization (GO:0046785)	12	-	0.000163	0.00146
nucleoside triphosphate biosynthetic process (GO:0009142)	26	-	0.000172	0.00153
intra-Golgi vesicle-mediated transport (GO:0006891)	20	-	0.00018	0.0016
animal organ development (GO:0048513)	153	+	0.000181	0.0016
DNA damage checkpoint (GO:0000077)	20	-	0.000183	0.00161
intracellular signal transduction (GO:0035556)	466	+	0.000183	0.00161
circulatory system development (GO:0072359)	46	+	0.000198	0.00173
maturation of LSU-rRNA (GO:0000470)	25	-	0.000208	0.00181
negative regulation of chromosome separation (GO:1905819)	10	-	0.00021	0.00182
negative regulation of mitotic sister chromatid segregation (GO:0033048)	10	-	0.00021	0.00181
negative regulation of sister chromatid segregation (GO:0033046)	10	-	0.00021	0.0018
negative regulation of mitotic sister chromatid separation (GO:2000816)	10	-	0.00021	0.00179
negative regulation of chromosome segregation (GO:0051985)	10	-	0.00021	0.00179
negative regulation of mitotic nuclear division (GO:0045839)	10	-	0.00021	0.00178
regulation of mRNA processing (GO:0050684)	51	-	0.000216	0.00182
ion transport (GO:0006811)	269	+	0.000226	0.0019
nucleoside triphosphate metabolic process (GO:0009141)	30	-	0.000229	0.00192
mitochondrial RNA metabolic process (GO:0000959)	8	-	0.000236	0.00197
actin cytoskeleton organization (GO:0030036)	165	+	0.000259	0.00215
protein acetylation (GO:0006473)	37	-	0.000261	0.00216
ubiquitin-dependent protein catabolic process (GO:0006511)	220	-	0.000264	0.00218
posttranscriptional regulation of gene expression (GO:0010608)	79	-	0.000273	0.00224
actin filament-based process (GO:0030029)	167	+	0.000299	0.00244
proteasome-mediated ubiquitin-dependent protein catabolic process (GO:0043161)	152	-	0.000302	0.00246
cellular component morphogenesis (GO:0032989)	172	+	0.000313	0.00254
sister chromatid cohesion (GO:0007062)	15	-	0.000319	0.00257
mitotic DNA integrity checkpoint (GO:0044774)	16	-	0.000345	0.00277
oxidative phosphorylation (GO:0006119)	18	-	0.000351	0.00282
proteasomal protein catabolic process (GO:0010498)	160	-	0.000357	0.00285
negative regulation of mitotic cell cycle (GO:0045930)	45	-	0.000382	0.00304
cell morphogenesis (GO:0000902)	157	+	0.000387	0.00307
RNA phosphodiester bond hydrolysis (GO:0090501)	25	-	0.000399	0.00315
mitotic DNA replication checkpoint (GO:0033314)	6	-	0.000412	0.00324
immune system process (GO:0002376)	151	+	0.000438	0.00343
protein K11-linked ubiquitination (GO:0070979)	7	-	0.000487	0.0038
DNA-templated transcription, elongation (GO:0006354)	20	-	0.00049	0.00381
intracellular protein transport (GO:0006886)	364	-	0.000501	0.00388
chromatin organization (GO:0006325)	182	-	0.000514	0.00396
positive regulation of mitotic cell cycle (GO:0045931)	17	-	0.000514	0.00395
establishment of protein localization (GO:0045184)	423	-	0.000528	0.00404
snRNA processing (GO:0016180)	15	-	0.00054	0.00412
snRNA 3'-end processing (GO:0034472)	15	-	0.00054	0.0041
phosphorylation of RNA polymerase II C-terminal domain (GO:0070816)	7	-	0.000564	0.00427
cellular localization (GO:0051641)	691	-	0.00057	0.0043
mitochondrial ATP synthesis coupled electron transport (GO:0042775)	16	-	0.000571	0.00429
ATP synthesis coupled electron transport (GO:0042773)	16	-	0.000571	0.00428
regulation of membrane potential (GO:0042391)	36	+	0.000573	0.00428
ribonucleoside triphosphate metabolic process (GO:0009199)	24	-	0.000582	0.00433
ribonucleoside triphosphate biosynthetic process (GO:0009201)	24	-	0.000582	0.00431
establishment of localization in cell (GO:0051649)	568	-	0.000587	0.00433
protein transport (GO:0015031)	415	-	0.000594	0.00437
cell adhesion (GO:0007155)	125	+	0.00061	0.00447
biological adhesion (GO:0022610)	125	+	0.00061	0.00446
regulation of multicellular organismal process (GO:0051239)	123	+	0.000633	0.00461
cellular response to stimulus (GO:0051716)	1234	+	0.000648	0.0047
peptide transport (GO:0015833)	419	-	0.000657	0.00475
animal organ morphogenesis (GO:0009887)	64	+	0.00066	0.00475
regulation of translation (GO:0006417)	60	-	0.000666	0.00478
tetrapyrrole metabolic process (GO:0033013)	11	-	0.000702	0.00502
DNA duplex unwinding (GO:0032508)	16	-	0.00073	0.0052
ribonucleotide biosynthetic process (GO:0009260)	51	-	0.000732	0.0052
maturation of 5.8S rRNA (GO:0000460)	20	-	0.000741	0.00524
protein localization to organelle (GO:0033365)	235	-	0.000756	0.00533
regulation of alternative mRNA splicing, via spliceosome (GO:0000381)	28	-	0.000759	0.00533
nucleobase-containing small molecule metabolic process (GO:0055086)	131	-	0.000764	0.00535
plasma membrane bounded cell projection organization (GO:0120036)	200	+	0.000766	0.00535
nucleobase-containing compound catabolic process (GO:0034655)	92	-	0.00081	0.00563
nuclear-transcribed mRNA catabolic process (GO:0000956)	45	-	0.000813	0.00563
actin filament organization (GO:0007015)	112	+	0.000829	0.00573
regulation of RNA polymerase II transcriptional preinitiation complex assembly (GO:0045898)	5	-	0.000834	0.00574
pyrimidine nucleotide metabolic process (GO:0006220)	6	-	0.000892	0.00612
nervous system process (GO:0050877)	49	+	0.000903	0.00617
response to peptide hormone (GO:0043434)	40	+	0.000967	0.00659
response to peptide (GO:1901652)	40	+	0.000967	0.00657
regulation of DNA metabolic process (GO:0051052)	41	-	0.001	0.00679
ATP biosynthetic process (GO:0006754)	20	-	0.00102	0.00686
ATP synthesis coupled proton transport (GO:0015986)	20	-	0.00102	0.00684
energy coupled proton transport, down electrochemical gradient (GO:0015985)	20	-	0.00102	0.00682
internal protein amino acid acetylation (GO:0006475)	27	-	0.00102	0.00683
peptidyl-lysine acetylation (GO:0018394)	27	-	0.00102	0.00681
internal peptidyl-lysine acetylation (GO:0018393)	27	-	0.00102	0.00679
nucleoside phosphate metabolic process (GO:0006753)	110	-	0.00103	0.00684
purine nucleoside triphosphate metabolic process (GO:0009144)	23	-	0.00107	0.00705
amide transport (GO:0042886)	431	-	0.00108	0.00709
ATP-dependent chromatin remodeling (GO:0043044)	24	-	0.00109	0.00714
regulation of DNA-templated transcription, initiation (GO:2000142)	7	-	0.00109	0.00714
regulation of transcription initiation from RNA polymerase II promoter (GO:0060260)	7	-	0.00109	0.00712
anion transport (GO:0006820)	106	+	0.00113	0.00734
cell projection organization (GO:0030030)	208	+	0.00113	0.00734
positive regulation of multi-organism process (GO:0043902)	13	+	0.00119	0.00769
regulation of signaling (GO:0023051)	355	+	0.00119	0.00766
alternative mRNA splicing, via spliceosome (GO:0000380)	29	-	0.00121	0.00776
cell development (GO:0048468)	181	+	0.00122	0.00779
organophosphate metabolic process (GO:0019637)	216	-	0.00122	0.0078
regulation of DNA-templated transcription, elongation (GO:0032784)	15	-	0.00125	0.00791
purine nucleoside triphosphate biosynthetic process (GO:0009145)	22	-	0.00126	0.00796
purine ribonucleoside triphosphate biosynthetic process (GO:0009206)	22	-	0.00126	0.00794
purine ribonucleoside triphosphate metabolic process (GO:0009205)	22	-	0.00126	0.00791
ribose phosphate biosynthetic process (GO:0046390)	55	-	0.00126	0.00791
regulation of telomere maintenance via telomere lengthening (GO:1904356)	9	-	0.00126	0.00791
carbohydrate derivative metabolic process (GO:1901135)	233	-	0.0013	0.0081
histone acetylation (GO:0016573)	26	-	0.00131	0.00817
tRNA modification (GO:0006400)	39	-	0.00133	0.00823
nucleotide metabolic process (GO:0009117)	106	-	0.00137	0.00845
nucleotide-excision repair (GO:0006289)	26	-	0.00137	0.00846
proteolysis involved in cellular protein catabolic process (GO:0051603)	250	-	0.0014	0.00861
retrograde vesicle-mediated transport, Golgi to endoplasmic reticulum (GO:0006890)	17	-	0.00143	0.00873
RNA phosphodiester bond hydrolysis, endonucleolytic (GO:0090502)	17	-	0.00143	0.00871
mRNA 3'-end processing (GO:0031124)	25	-	0.00145	0.00884
regulation of multi-organism process (GO:0043900)	18	+	0.0015	0.00909
regulation of developmental process (GO:0050793)	151	+	0.00152	0.0092
cleavage involved in rRNA processing (GO:0000469)	13	-	0.00153	0.00925
mRNA polyadenylation (GO:0006378)	14	-	0.00154	0.00929
regulation of mRNA splicing, via spliceosome (GO:0048024)	41	-	0.00167	0.01
microtubule cytoskeleton organization involved in mitosis (GO:1902850)	38	-	0.00178	0.0106
carboxylic acid transport (GO:0046942)	53	+	0.00179	0.0107
maturation of LSU-rRNA from tricistronic rRNA transcript (SSU-rRNA, 5.8S rRNA, LSU-rRNA) (GO:0000463)	10	-	0.00182	0.0108
regulation of cell communication (GO:0010646)	353	+	0.00185	0.0109
cellular protein catabolic process (GO:0044257)	251	-	0.00191	0.0113
positive regulation of RNA polymerase II transcriptional preinitiation complex assembly (GO:0045899)	4	-	0.00192	0.0113
ribosome localization (GO:0033750)	9	-	0.00192	0.0113
ribosomal subunit export from nucleus (GO:0000054)	9	-	0.00192	0.0112
rRNA-containing ribonucleoprotein complex export from nucleus (GO:0071428)	9	-	0.00192	0.0112
multi-organism process (GO:0051704)	98	+	0.00195	0.0114
immune response (GO:0006955)	101	+	0.00198	0.0115
sterol biosynthetic process (GO:0016126)	12	-	0.00198	0.0115
regulation of gene expression (GO:0010468)	876	-	0.00199	0.0115
cellular response to chemical stimulus (GO:0070887)	280	+	0.00205	0.0118
heme metabolic process (GO:0042168)	10	-	0.00207	0.0119
porphyrin-containing compound metabolic process (GO:0006778)	10	-	0.00207	0.0118
intracellular protein transmembrane transport (GO:0065002)	30	-	0.00211	0.012
attachment of mitotic spindle microtubules to kinetochore (GO:0051315)	5	-	0.00212	0.0121
proteasome assembly (GO:0043248)	7	-	0.00214	0.0122
regulation of response to stimulus (GO:0048583)	418	+	0.00216	0.0122
tissue development (GO:0009888)	96	+	0.0022	0.0124
RNA biosynthetic process (GO:0032774)	729	-	0.00221	0.0125
DNA geometric change (GO:0032392)	17	-	0.00222	0.0125
positive regulation of cell cycle (GO:0045787)	26	-	0.00227	0.0127
cell cycle G2/M phase transition (GO:0044839)	18	-	0.0023	0.0128
G2/M transition of mitotic cell cycle (GO:0000086)	18	-	0.0023	0.0128
regulation of DNA replication (GO:0006275)	13	-	0.0023	0.0128
organelle assembly (GO:0070925)	202	-	0.00236	0.0131
protein targeting to ER (GO:0045047)	15	-	0.00242	0.0134
establishment of protein localization to endoplasmic reticulum (GO:0072599)	15	-	0.00242	0.0133
regulation of actin filament organization (GO:0110053)	59	+	0.00245	0.0135
mitochondrial RNA processing (GO:0000963)	4	-	0.00251	0.0137
actin filament bundle organization (GO:0061572)	21	+	0.00254	0.0139
positive regulation of secretion (GO:0051047)	10	+	0.00255	0.0139
positive regulation of secretion by cell (GO:1903532)	10	+	0.00255	0.0138
positive regulation of DNA-templated transcription, initiation (GO:2000144)	6	-	0.00261	0.0141
positive regulation of transcription initiation from RNA polymerase II promoter (GO:0060261)	6	-	0.00261	0.0141
metal ion transport (GO:0030001)	127	+	0.00269	0.0145
regionalization (GO:0003002)	29	+	0.00274	0.0147
muscle system process (GO:0003012)	23	+	0.00276	0.0148
regulation of telomere maintenance via telomerase (GO:0032210)	8	-	0.00282	0.0151
tube morphogenesis (GO:0035239)	31	+	0.00291	0.0155
metaphase plate congression (GO:0051310)	10	-	0.00294	0.0157
spindle assembly (GO:0051225)	31	-	0.00296	0.0157
nucleoside monophosphate metabolic process (GO:0009123)	13	-	0.00297	0.0157
regulation of cytosolic calcium ion concentration (GO:0051480)	40	+	0.00304	0.0161
organic acid transport (GO:0015849)	54	+	0.00304	0.016
response to hormone (GO:0009725)	72	+	0.00319	0.0168
tube development (GO:0035295)	32	+	0.00322	0.0169
cAMP-mediated signaling (GO:0019933)	39	+	0.00322	0.0168
regulation of cAMP-mediated signaling (GO:0043949)	39	+	0.00322	0.0168
organic anion transport (GO:0015711)	87	+	0.00322	0.0168
chromosome organization involved in meiotic cell cycle (GO:0070192)	9	-	0.00325	0.0169
cellular protein localization (GO:0034613)	484	-	0.00327	0.0169
regulation of cellular macromolecule biosynthetic process (GO:2000112)	773	-	0.00331	0.0171
positive regulation of DNA-templated transcription, elongation (GO:0032786)	12	-	0.00333	0.0172
protein modification by small protein removal (GO:0070646)	60	-	0.00339	0.0174
cellular macromolecule localization (GO:0070727)	485	-	0.00342	0.0175
nervous system development (GO:0007399)	213	+	0.00343	0.0176
purine nucleotide biosynthetic process (GO:0006164)	52	-	0.00349	0.0178
cell morphogenesis involved in differentiation (GO:0000904)	105	+	0.00349	0.0178
purine-containing compound biosynthetic process (GO:0072522)	54	-	0.00352	0.0179
cell-cell signaling by wnt (GO:0198738)	69	+	0.00356	0.018
heme biosynthetic process (GO:0006783)	7	-	0.00357	0.018
protein transmembrane transport (GO:0071806)	31	-	0.00361	0.0182
cellular nitrogen compound catabolic process (GO:0044270)	103	-	0.00364	0.0183
heterocycle catabolic process (GO:0046700)	103	-	0.00364	0.0182
heart development (GO:0007507)	24	+	0.0038	0.019
negative regulation of transcription by RNA polymerase II (GO:0000122)	125	+	0.00393	0.0196
purine ribonucleotide biosynthetic process (GO:0009152)	47	-	0.0041	0.0204
pattern specification process (GO:0007389)	33	+	0.0041	0.0204
macromolecule localization (GO:0033036)	587	-	0.00422	0.0209
trans-synaptic signaling (GO:0099537)	86	+	0.00425	0.021
synaptic signaling (GO:0099536)	86	+	0.00425	0.0209
endoplasmic reticulum to Golgi vesicle-mediated transport (GO:0006888)	62	-	0.00427	0.021
regulation of cellular amide metabolic process (GO:0034248)	64	-	0.00436	0.0214
regulation of nucleobase-containing compound metabolic process (GO:0019219)	787	-	0.0044	0.0215
non-canonical Wnt signaling pathway (GO:0035567)	15	+	0.00441	0.0215
mitotic sister chromatid cohesion (GO:0007064)	6	-	0.00446	0.0217
microtubule polymerization or depolymerization (GO:0031109)	30	-	0.00455	0.0221
regulation of macromolecule biosynthetic process (GO:0010556)	776	-	0.00455	0.0221
regulation of telomere maintenance (GO:0032204)	14	-	0.00457	0.0221
movement of cell or subcellular component (GO:0006928)	315	+	0.00459	0.0221
locomotion (GO:0040011)	181	+	0.0046	0.0221
protein import into peroxisome matrix (GO:0016558)	10	-	0.00468	0.0225
aromatic compound catabolic process (GO:0019439)	104	-	0.00468	0.0224
anterior/posterior pattern specification (GO:0009952)	25	+	0.00477	0.0228
tissue morphogenesis (GO:0048729)	25	+	0.00481	0.0229
amino acid transport (GO:0006865)	31	+	0.00486	0.0231
defense response to other organism (GO:0098542)	58	+	0.0051	0.0242
cellular response to peptide (GO:1901653)	34	+	0.00525	0.0248
cellular response to peptide hormone stimulus (GO:0071375)	34	+	0.00525	0.0248
carboxylic acid metabolic process (GO:0019752)	206	-	0.00526	0.0248
cellular protein modification process (GO:0006464)	824	-	0.00534	0.0251
protein modification process (GO:0036211)	824	-	0.00534	0.025
muscle contraction (GO:0006936)	22	+	0.00538	0.0252
calcium-mediated signaling (GO:0019722)	20	+	0.00551	0.0257
Wnt signaling pathway (GO:0016055)	68	+	0.00556	0.0259
response to external biotic stimulus (GO:0043207)	79	+	0.00562	0.0261
response to other organism (GO:0051707)	79	+	0.00562	0.0261
chromosome localization (GO:0050000)	12	-	0.00564	0.0261
establishment of chromosome localization (GO:0051303)	12	-	0.00564	0.026
regulation of macromolecule metabolic process (GO:0060255)	1157	-	0.00569	0.0262
cell projection assembly (GO:0030031)	90	+	0.00578	0.0265
regulation of signal transduction (GO:0009966)	324	+	0.00581	0.0266
cell surface receptor signaling pathway involved in cell-cell signaling (GO:1905114)	71	+	0.00581	0.0266
nucleic acid-templated transcription (GO:0097659)	723	-	0.00581	0.0265
transcription, DNA-templated (GO:0006351)	723	-	0.00581	0.0265
cellular component disassembly (GO:0022411)	81	-	0.00593	0.0269
innate immune response (GO:0045087)	48	+	0.00595	0.027
mitotic DNA damage checkpoint (GO:0044773)	11	-	0.00599	0.0271
cellular protein complex disassembly (GO:0043624)	32	-	0.00601	0.0271
protein localization (GO:0008104)	525	-	0.00602	0.0271
lipid biosynthetic process (GO:0008610)	101	-	0.00605	0.0272
response to biotic stimulus (GO:0009607)	80	+	0.00607	0.0272
actin filament bundle assembly (GO:0051017)	20	+	0.00609	0.0272
DNA packaging (GO:0006323)	30	-	0.0061	0.0272
transcription elongation from RNA polymerase II promoter (GO:0006368)	14	-	0.00617	0.0275
regulation of immune system process (GO:0002682)	63	+	0.00618	0.0275
organic cyclic compound catabolic process (GO:1901361)	109	-	0.00626	0.0278
chemical synaptic transmission (GO:0007268)	84	+	0.00629	0.0279
anterograde trans-synaptic signaling (GO:0098916)	84	+	0.00629	0.0278
protein catabolic process (GO:0030163)	264	-	0.0068	0.03
taxis (GO:0042330)	83	+	0.00684	0.0301
chemotaxis (GO:0006935)	83	+	0.00684	0.03
immune effector process (GO:0002252)	29	+	0.00691	0.0302
regulation of actin cytoskeleton organization (GO:0032956)	77	+	0.00698	0.0305
proteolysis (GO:0006508)	445	-	0.007	0.0305
positive regulation of innate immune response (GO:0045089)	11	+	0.0071	0.0309
activation of innate immune response (GO:0002218)	11	+	0.0071	0.0308
positive regulation of response to biotic stimulus (GO:0002833)	11	+	0.0071	0.0308
regulation of actin filament-based process (GO:0032970)	78	+	0.00712	0.0308
regulation of immune response (GO:0050776)	38	+	0.00731	0.0315
plasma membrane bounded cell projection assembly (GO:0120031)	79	+	0.00735	0.0316
regulation of RNA splicing (GO:0043484)	47	-	0.00761	0.0327
tRNA methylation (GO:0030488)	16	-	0.00771	0.033
blood circulation (GO:0008015)	14	+	0.00771	0.033
circulatory system process (GO:0003013)	14	+	0.00771	0.0329
insulin receptor signaling pathway (GO:0008286)	14	+	0.0078	0.0333
cyclic-nucleotide-mediated signaling (GO:0019935)	45	+	0.00784	0.0333
toll-like receptor signaling pathway (GO:0002224)	10	+	0.00784	0.0333
developmental growth (GO:0048589)	33	+	0.00785	0.0333
mitotic spindle organization (GO:0007052)	28	-	0.00792	0.0335
nucleotide-sugar metabolic process (GO:0009225)	10	-	0.00816	0.0344
cardiovascular system development (GO:0072358)	25	+	0.00816	0.0343
adenylate cyclase-modulating G protein-coupled receptor signaling pathway (GO:0007188)	35	+	0.00817	0.0343
growth (GO:0040007)	36	+	0.00822	0.0345
embryonic organ development (GO:0048568)	19	+	0.00823	0.0344
oxoacid metabolic process (GO:0043436)	211	-	0.00831	0.0347
positive regulation of cytosolic calcium ion concentration (GO:0007204)	35	+	0.00836	0.0348
regulation of cellular metabolic process (GO:0031323)	1126	-	0.0086	0.0357
regulation of cellular biosynthetic process (GO:0031326)	781	-	0.0086	0.0357
nucleic acid phosphodiester bond hydrolysis (GO:0090305)	52	-	0.00864	0.0358
protein transmembrane import into intracellular organelle (GO:0044743)	27	-	0.00874	0.0361
angiogenesis (GO:0001525)	22	+	0.00897	0.037
blood vessel morphogenesis (GO:0048514)	22	+	0.00897	0.0369
translational termination (GO:0006415)	6	-	0.0095	0.039
protein quality control for misfolded or incompletely synthesized proteins (GO:0006515)	10	-	0.00964	0.0395
regulation of biosynthetic process (GO:0009889)	784	-	0.00965	0.0395
regulation of innate immune response (GO:0045088)	12	+	0.00981	0.04
regulation of response to biotic stimulus (GO:0002831)	12	+	0.00981	0.04
positive regulation of immune response (GO:0050778)	36	+	0.00998	0.0406
organic acid metabolic process (GO:0006082)	212	-	0.00999	0.0405
membrane protein proteolysis (GO:0033619)	10	+	0.01	0.0405
regulation of transmembrane transport (GO:0034762)	26	+	0.0101	0.0408
regulation of biological quality (GO:0065008)	473	+	0.0103	0.0416
pseudouridine synthesis (GO:0001522)	14	-	0.0107	0.0431
anatomical structure formation involved in morphogenesis (GO:0048646)	54	+	0.0107	0.0431
regulation of ion transport (GO:0043269)	36	+	0.011	0.0439
enzyme linked receptor protein signaling pathway (GO:0007167)	123	+	0.0111	0.0443
regulation of metabolic process (GO:0019222)	1213	-	0.0111	0.0442
neurogenesis (GO:0022008)	151	+	0.0116	0.0461
protein-containing complex disassembly (GO:0032984)	51	-	0.0117	0.0464
positive regulation of immune system process (GO:0002684)	51	+	0.0117	0.0465
vasculature development (GO:0001944)	24	+	0.0118	0.0467
chromosome condensation (GO:0030261)	16	-	0.0119	0.0469
tRNA splicing, via endonucleolytic cleavage and ligation (GO:0006388)	6	-	0.0119	0.047
inflammatory response (GO:0006954)	44	+	0.0124	0.0487
stress fiber assembly (GO:0043149)	4	+	0.0124	0.0487
production of miRNAs involved in gene silencing by miRNA (GO:0035196)	5	-	0.0126	0.0495
positive regulation of peptide secretion (GO:0002793)	5	+	0.0127	0.0499
cell fate commitment (GO:0045165)	16	+	0.0128	0.0499
pigment metabolic process (GO:0042440)	14	-	0.0128	0.05
